# Tracing the origins of human voltage-gated K^+^ channels: where they come from and what we lost along the way

**DOI:** 10.1101/2025.09.21.677649

**Authors:** Zhaoyang Jiang, Neha Kopri, Alla Zurnachyan, Timothy Jegla

## Abstract

Humans have 40 voltage-gated K^+^ channel (Kv) genes that are broadly conserved in vertebrate model organisms and spread across three ancient gene families (KCNQ, EAG and Shaker). We used deep coverage phylogenetic analyses to trace the evolutionary origins of each human Kv channel. 39/40 human channels were already present in the common ancestor of jawed vertebrates (gnathostomes) and as many as 36 could have an origin in a genome duplication within the stem gnathostome lineage. The Elk channel Kv12.2 is the newest human Kv stemming from a gene duplication in the ancestor of tetrapods and lobe-finned fish. Kv5.1, is the oldest human Kv channel, traceable to the stem chordate lineage. We found evidence for a total of 45 widespread gnathostome Kv channels. Humans lost five channels that can still be found in some other gnathostome lineages. Birds and mammals have the smallest remaining Kv channel sets among gnathostomes and a lineage-specific genome duplication in teleost fish increased their ancestral Kv set to as many as 69 channels. We expressed orthologs of the 5 gnathostome channels missing in humans from vampire bat (Kv3.5), harpy eagle (Kv7.1L), duck-billed platypus (Kv8.3), coelacanth (Kv9.4) and axolotl (Kv12.4). Each has some unique functional characteristics, but their gating properties are largely redundant with existing human Kv paralogs. The human Kv set still contains substantial gating redundancy and we argue that loss-of-function mutations driving partitioning and subfunctionalization have probably had a greater influence on the broad retention of ancestral gnathostome Kv channels than gain-of-function gating optimizations.

**SUMMARY STATEMENT:** We used deep coverage phylogenies to trace the origins of 36/40 human voltage-gated K^+^ channel genes to a common ancestor of jawed vertebrates. We identified and functionally characterized 5 additional channels that humans lost from other living vertebrates.
