## Supplementary material for "Tracing the origins of human voltage-gated K^+^ channels: where they come from and what we lost along the way": File S1

### Sheet: Figure 3 Kv7.1L
Fig 3B: GV data
Hharp-Kv7.1L								Hharp-Kv7.1L+Hsapi-KCNE1
mV	oocyte_1	oocyte_2	oocyte_3	oocyte_4	oocyte_5	oocyte_6		mV	oocyte_1	oocyte_2	oocyte_3	oocyte_4	oocyte_5
-80	0.00125659	0.00334904	0.00228713	-0.000431596	0.00455641	-0.00156571		-100	0.0559749	0.0243755	0.063506	0.0520693	0.0437861
-70	0.0108594	0.00981812	0.0118233	0.00636023	0.00972213	0.0138798		-90	0.0748822	0.0422456	0.0769184	0.0583616	0.0341411
-60	0.0261726	0.0229646	0.0357375	0.0258998	0.0230022	0.050253		-80	0.146496	0.131996	0.156803	0.174014	0.0716188
-50	0.0610498	0.0534931	0.0847623	0.0947585	0.0517574	0.117565		-70	0.267236	0.314408	0.288929	0.372137	0.187319
-40	0.131931	0.122234	0.181284	0.182216	0.117759	0.234407		-60	0.432377	0.545007	0.446882	0.587321	0.369563
-30	0.260711	0.247184	0.330476	0.326412	0.238012	0.388481		-50	0.59341	0.769097	0.604178	0.774556	0.555193
-20	0.456454	0.436071	0.516745	0.5321	0.421783	0.594564		-40	0.741892	0.913457	0.752561	0.900674	0.724092
-10	0.669789	0.651183	0.725952	0.747139	0.631116	0.798263		-30	0.847672	0.981797	0.855589	0.951997	0.862639
0	0.829016	0.817631	0.874757	0.893529	0.801452	0.919205		-20	0.917771	0.995899	0.917695	0.99827	0.93266
10	0.922226	0.916519	0.951083	0.966881	0.907338	0.971071		-10	0.96536	0.97272	0.966835	0.987599	0.978208
20	0.963634	0.963608	0.974611	0.978062	0.960991	0.98051
30	0.983761	0.981094	0.96883	0.965314	0.977109	0.965208
Fig 3C: Deactivation Tau
Hharp-Kv7.1L								Hharp-Kv7.1L+Hsapi-KCNE1
	-130	-120	-110	-100	-90				-130	-120	-110	-100	-90
oocyte_1	197.907	297.218	448.656	781.707	1189.15			oocyte_1	826.917	868.548	931.387	991.796	1094.37
oocyte_2	322.854	471.653	719.561	1153.41	1477.83			oocyte_2	669.061	773.328	824.367	961.794	1041.24
oocyte_3	137.215	181.333	258.118	438.499	556.177			oocyte_3	603.115	643.875	742.753	873.82	1098.21
oocyte_4	199.554	260.855	376.319	634.526	1465.91			oocyte_4	646.401	783.238	904.873	1031.55	1105.5
oocyte_5	263.588	347.58	510.065	787.628	1668.02			oocyte_5	917.693	950.924	1013.47	1016.06	1081.93
oocyte_6	209.428	260.64	348.777	632.286	1217.21
Fig 3E: VSP suppression data
Sweep 1	Sweep 1	Sweep 1	Sweep 10	Sweep 10	Sweep 10
Hsapi_Kv2.1	Hsapi_Kv2.1 + VSP	Hsapi_Kv7.2	Hsapi_Kv7.2 + VSP	Hharp_Kv7.1L	Hharp_Kv7.1L + VSP
1.05299	1.10012	1.00362	0.40455	0.94714	0.16469
1.04356	1.06714	1.04369	0.51187	0.97597	0.05688
0.95638	1.00943	1.00634	0.52866	0.93809	0.14773
1.03579	1.24229	1.02909	0.31852	0.97441	0.05944
1.16059	1.01165	1.01677	0.1092	0.99606	0.31385
0.97903	0.94485	1.03195	0.13422	0.95983	0.33035
0.98325		1.02787		0.86657	0.18936
1.08099				0.96691	0.27861
				0.98532	0.22
					0.30321

### Sheet: Figure 6 Kv12.4
Fig 6B: GV data
Hsapi-Kv12.1											Hsapi-Kv12.2									Hsapi-Kv12.3										Amexi-Kv12.4
mV	oocyte_1	oocyte_2	oocyte_3	oocyte_4	oocyte_5	oocyte_6	oocyte_7	oocyte_8			mV	oocyte_1	oocyte_2	oocyte_3	oocyte_4	oocyte_5	oocyte_6			mV	G/Gmax	SD								mV	G/Gmax	SD
-110	0.0156062	0.0126035	0.00682599	0.00495857	0.00585341	0.0146769	0.0175417	0.0156062			-110	0.034446	0.060093	0.0164565	0.0454048	0.0389508	0.0359395			-110	0.106883	0.12133	0.172211	0.146704	0.129687	0.136785	0.130536			-90	0.0425948	0.0151327	0.0350182	0.0274996	0.0298934
-100	0.0191101	0.0175353	0.0121966	0.010387	0.0152794	0.0198085	0.0264643	0.0191101			-100	0.0242842	0.0566604	0.028624	0.0444711	0.036977	0.0505632			-100	0.182976	0.189693	0.247308	0.22595	0.193761	0.196814	0.18634			-80	0.0491463	0.0131228	0.0392306	0.0294101	0.034512
-90	0.031653	0.0370653	0.0283084	0.0247336	0.0305965	0.028916	0.0335122	0.031653			-90	0.0461514	0.0742635	0.051338	0.0573314	0.0383535	0.0724371			-90	0.346032	0.376794	0.429689	0.390102	0.351032	0.346887	0.347553			-70	0.0667313	0.0228002	0.0501603	0.0353707	0.0452339
-80	0.0619693	0.0690235	0.0637146	0.0553655	0.068693	0.0635942	0.0594485	0.0619693			-80	0.0655746	0.103573	0.0779545	0.0816263	0.0667642	0.0979977			-80	0.568876	0.599876	0.612069	0.582556	0.554902	0.544983	0.545969			-60	0.118056	0.0303188	0.0820478	0.054628	0.0783371
-70	0.12966	0.142015	0.140494	0.134659	0.148813	0.122792	0.113576	0.12966			-70	0.105322	0.144764	0.109574	0.115529	0.102843	0.128965			-70	0.748237	0.758192	0.762264	0.752369	0.723823	0.713064	0.713382			-50	0.22679	0.0620309	0.163546	0.106401	0.160457
-60	0.264027	0.283262	0.293457	0.286849	0.300021	0.261856	0.241848	0.264027			-60	0.153301	0.197221	0.158404	0.168094	0.159036	0.182667			-60	0.856941	0.869733	0.854782	0.842936	0.834495	0.821116	0.824991			-40	0.377665	0.154562	0.308989	0.213596	0.299555
-50	0.466643	0.489018	0.503905	0.511936	0.493253	0.448558	0.426502	0.466643			-50	0.219288	0.270626	0.220643	0.225518	0.245274	0.231576			-50	0.916729	0.927302	0.901732	0.89954	0.892743	0.881146	0.893196			-30	0.535224	0.302961	0.473797	0.364579	0.470818
-40	0.664131	0.683134	0.715546	0.725196	0.690019	0.641565	0.623843	0.664131			-40	0.300969	0.353801	0.295189	0.312373	0.33742	0.302605			-40	0.971081	0.966881	0.944645	0.950483	0.939342	0.929169	0.9366			-20	0.669859	0.488507	0.620455	0.521714	0.628773
-30	0.805353	0.826552	0.857171	0.870019	0.851439	0.791488	0.768748	0.805353			-30	0.385608	0.439792	0.388046	0.408945	0.452571	0.380516			-30	0.987386	0.98847	0.987558	0.978786	0.985941	0.977192	0.980003			-10	0.778249	0.664747	0.744779	0.658387	0.754917
-20	0.890259	0.901516	0.932757	0.945823	0.926061	0.890268	0.857269	0.890259			-20	0.501633	0.526399	0.497414	0.496407	0.571996	0.466537													0	0.864649	0.802241	0.834711	0.774523	0.850069
-10	0.940024	0.941759	0.965975	0.973934	0.969263	0.934054	0.912525	0.940024			-10	0.61367	0.610278	0.605681	0.591819	0.662885	0.558457													10	0.924594	0.898568	0.905127	0.8629	0.913054
0	0.968309	0.970758	0.983877	0.986924	0.978296	0.971534	0.952557	0.968309			0	0.695736	0.684739	0.695636	0.677624	0.754654	0.637842													20	0.962206	0.95399	0.956853	0.933778	0.962843
10	0.993954	0.992064	0.995016	0.994291	0.992828	0.991851	0.986669	0.993954			10	0.771243	0.752511	0.777487	0.747362	0.825429	0.709977													30	0.995802	0.989089	0.997896	0.978979	0.99988
20	1.00772	1.00725	1.00377	1.00224	0.999112	1.00726	1.00781	1.00772			20	0.846491	0.812537	0.845729	0.803406	0.877977	0.778426
30	1.01482	1.01948	1.00715	1.0065	1.00186	1.00473	1.02247	1.01482			30	0.891255	0.862442	0.897861	0.859339	0.923233	0.832005
											40	0.929973	0.904514	0.92868	0.905279	0.955666	0.880422
											50	0.952869	0.940512	0.941488	0.951053	0.981311	0.908563
Fig 6C: deactivation Time constants
Hsapi-Kv12.1								Hsapi-Kv12.2							Hsapi-Kv12.3							Amexi-Kv12.4
	-110	-100	-90	-80	-70				-130	-120	-110	-100				-130	-120	-110	-100				-100	-90	-80	-70
oocyte_1	69.5224	97.4635	158.604	225.124	363.618			oocyte_1	65.6717	71.4887	77.4	83.2114			oocyte_1	124.775	179.703	311.633	549.271			oocyte_1	10.7983	16.3046	27.2439	49.4105
oocyte_2	94.4935	134.844	184.094	243.614	328.525			oocyte_2	71.4893	74.6391	84.0436	91.408			oocyte_2	143.652	206.883	359.847	557.722			oocyte_2	11.0838	17.5594	31.2805	60.3088
oocyte_3	82.2924	106.08	132.326	178.296	269.893			oocyte_3	68.1168	70.8833	79.319	84.1252			oocyte_3	150.724	216.643	361.689	590.132			oocyte_3	12.1146	19.2231	34.015	64.047
oocyte_4	65.7402	86.8306	112.344	156.201	226.434			oocyte_4	74.1172	76.4068	91.8915	103.057			oocyte_4	148.078	214.531	363.956	551.327			oocyte_4	9.82649	14.4253	24.9055	49.069
oocyte_5	65.989	82.0907	104.903	142.578	214.113			oocyte_5	70.3469	73.8441	87.9689	100.37			oocyte_5	120.792	172.092	258.589	422.271			oocyte_5	12.3506	20.4092	38.4235	76.8869
oocyte_6	72.7423	87.025	110.881	157.357	255.775			oocyte_6	81.5127	83.4609	93.6996	109.141			oocyte_6	135.322	194.628	304.393	447.048
oocyte_7	64.6145	80.8832	106.129	144.651	210.033			oocyte_7	80.8239	82.8335	81.5471	92.1418			oocyte_7	127.358	175.503	278.822	459.909
oocyte_8	64.0225	81.3447	107.154	150.249	235.789										oocyte_8	136.647	201.536	304.753	497.794
Figure 6D: Inactivation Tau
Hsapi_Kv12.2			Amexi-Kv12.4
mV	t		mV	t
50	8.44871		50	12.2369
50	8.84629		50	12.0587
50	8.43576		50	11.0105
50	9.23233		50	11.5379
50	7.83421		50	11.2402
50	7.82216		50	11.8375
60	7.58776		60	11.9098
60	8.01142		60	11.6725
60	7.52604		60	10.5413
60	8.43673		60	11.2475
60	7.00165		60	11.0263
60	6.98627		60	11.2458
70	6.63903		70	11.7725
70	7.10098		70	11.5019
70	6.61274		70	10.1554
70	7.56712		70	11.0976
70	6.13904		70	10.7574
70	6.09111		70	10.9903
80	5.73584		80	11.6108
80	6.25817		80	11.4174
80	5.71457		80	9.83025
80	6.59325		80	10.9882
80	5.24502		80	10.3151
80	5.18708		80	10.7342
Figure 6D: Fractional Inactivation
Hsapi_Kv12.2				Amexi-Kv12.4
mV	Fraction			mV	Fraction
50mV	0.85799			50mV	0.05503
50mV	0.82807			50mV	0.11609
50mV	0.83411			50mV	0.17303
50mV	0.83241			50mV	0.1316
50mV	0.8824			50mV	0.20376
50mV	0.87373			50mV	0.1371
50mV	0.82473			50mV	0.03083
60mV	0.89647			50mV	0.06084
60mV	0.87738			60mV	0.08998
60mV	0.87977			60mV	0.1652
60mV	0.90075			60mV	0.23728
60mV	0.92997			60mV	0.19039
60mV	0.9255			60mV	0.27808
60mV	0.86475			60mV	0.2044
70mV	0.90286			60mV	0.05829
70mV	0.89769			60mV	0.09985
70mV	0.89661			70mV	0.13054
70mV	0.92949			70mV	0.21599
70mV	0.93848			70mV	0.30215
70mV	0.91982			70mV	0.25341
70mV	0.8721			70mV	0.34456
80mV	0.87727			70mV	0.27718
80mV	0.89134			70mV	0.08453
80mV	0.88279			70mV	0.14382
80mV	0.92694			80mV	0.17169
80mV	0.89777			80mV	0.27008
80mV	0.86518			80mV	0.364
80mV	0.83568			80mV	0.31985
				80mV	0.3954
				80mV	0.34775
				80mV	0.10777
				80mV	0.19154

### Sheet: Figure 10 Kv8.3 and Kv9.4
Fig 10C: Normalized GV data
Hsapi-Kv2.1									Hsapi-Kv8.2 + Hsapi-Kv2.1										Hsapi-Kv9.3 + Hsapi-Kv2.1									Oanat-Kv8.3 + Hsapi-Kv2.1									Lchal-Kv9.4 + Hsapi-Kv2.1
mV	oocyte-1	oocyte-2	oocyte-3	oocyte-4	oocyte-5	oocyte-6			mV	oocyte-1	oocyte-2	oocyte-3	oocyte-4	oocyte-5	oocyte-6				mV	oocyte-1	oocyte-2	oocyte-3	oocyte-4	oocyte-5	oocyte-6			mV	oocyte-1	oocyte-2	oocyte-3	oocyte-4	oocyte-5	oocyte-6			mV	oocyte-1	oocyte-2	oocyte-3	oocyte-4	oocyte-5	oocyte-6
-50	0.0472272	0.0538531	0.0580968	0.0469153	0.0489502	0.0542178			-60	0.0254706	0.0287509	0.00174691	0.00715878	0.0317652	-0.000334307				-60	0.0445536	0.0920141	0.095197	0.0504438	0.0418567	0.0533993			-60	0.0204022	0.0236394	0.0278781	0.0133602	0.0120122	0.00891154			-50	0.0816451	0.0762135	0.0851983	0.0423025	0.0901498	0.0537025
-40	0.0467568	0.0545673	0.0593771	0.047789	0.048425	0.0533322			-50	0.0170283	0.0269209	6.45318e-05	0.0235772	0.0389719	0.0105087				-50	0.0489949	0.095069	0.100539	0.0504992	0.0460393	0.0566075			-50	0.0244419	0.0260026	0.022288	0.0238905	0.00987191	0.00822994			-40	0.0948824	0.0882747	0.0975828	0.0464731	0.10136	0.0573415
-30	0.0577845	0.0673638	0.0732825	0.0537462	0.0547798	0.0599339			-40	0.0122972	0.0287509	0.00366965	0.0347417	0.064916	0.01306				-40	0.0665476	0.127497	0.138583	0.0604453	0.0548349	0.0733683			-40	0.0279767	0.0228517	0.0268429	0.0532249	0.0266885	0.0109564			-30	0.152067	0.143039	0.158065	0.0723309	0.160369	0.0838541
-20	0.147156	0.154618	0.170762	0.125392	0.119116	0.132391			-30	0.0191624	0.0688276	0.0179626	0.0577275	0.127614	0.0445794				-30	0.133361	0.231383	0.261743	0.105992	0.093172	0.137727			-30	0.0327738	0.0283658	0.0349175	0.100235	0.0568288	0.0406061			-20	0.284175	0.276038	0.298327	0.161582	0.300597	0.193544
-10	0.346334	0.319306	0.348829	0.30379	0.297838	0.322188			-20	0.0407153	0.137458	0.0168884	0.0983392	0.204005	0.0679129				-20	0.278808	0.380751	0.426182	0.228087	0.186003	0.257672			-20	0.0294915	0.0283658	0.0429921	0.155519	0.106491	0.0910448			-10	0.45017	0.445221	0.47027	0.350928	0.466839	0.382251
0	0.543474	0.497326	0.523234	0.497836	0.489532	0.508242			-10	0.105637	0.223009	0.0394804	0.220927	0.29553	0.132333				-10	0.472861	0.527534	0.571355	0.407476	0.320996	0.403511			-10	0.119375	0.113441	0.159971	0.292789	0.21748	0.188173			0	0.600281	0.600387	0.618019	0.555288	0.611509	0.567319
10	0.702095	0.647016	0.665986	0.658998	0.647247	0.655209			0	0.293567	0.351578	0.172389	0.382156	0.451194	0.297529				0	0.640337	0.649214	0.700005	0.572403	0.46684	0.546895			0	0.336763	0.341884	0.382126	0.490985	0.425394	0.413443			10	0.722063	0.725237	0.735528	0.713772	0.727202	0.713919
20	0.820473	0.764386	0.779647	0.780605	0.769196	0.772509			10	0.471772	0.489566	0.340146	0.532548	0.56506	0.465277				10	0.765047	0.745102	0.785389	0.702505	0.602932	0.675842			10	0.540516	0.549058	0.570534	0.66135	0.633919	0.650641			20	0.815783	0.821726	0.827692	0.828881	0.817514	0.823608
30	0.905088	0.858247	0.869943	0.873934	0.863625	0.865495			20	0.623694	0.630482	0.54035	0.684583	0.690456	0.6343				20	0.856066	0.820867	0.852526	0.797948	0.724277	0.782071			20	0.688471	0.697151	0.714221	0.780944	0.778541	0.807751			30	0.887264	0.894745	0.896527	0.908123	0.887099	0.898987
40	0.966446	0.932943	0.939897	0.947566	0.939252	0.941454			30	0.794802	0.762248	0.807128	0.836617	0.803601	0.792481				30	0.919677	0.88249	0.903148	0.873527	0.819379	0.861717			30	0.813955	0.823189	0.829543	0.877597	0.875466	0.90079			40	0.944449	0.948206	0.950961	0.969848	0.944628	0.95981
50	1.00732	0.991093	0.994523	1.00261	1.00259	1.00131			40	0.91308	0.85485	0.919607	0.919366	0.903054	0.937267				40	0.963488	0.930805	0.948602	0.930571	0.890914	0.919758			40	0.904344	0.914566	0.916293	0.924608	0.947624	0.967587			50	0.988661	0.991235	0.992146	1.00488	0.98989	1.00504
									50	0.970379	0.915243	0.954938	0.956144	0.935484	0.962142				50	0.991321	0.97123	0.984503	0.97922	0.945265	0.963134			50	0.970747	0.978372	0.9753	0.973498	0.988595	0.998259
									60	0.973008	0.953309	0.984019	0.968622	0.941249	0.954488				60	1.01489	1.00351	1.01482	1.01405	0.983459	0.990534			60	1.01771	1.01776	1.0165	1.00396	0.999297	1.0014
Fig 10D: Normalized SSI data
Hsapi-Kv2.1									Hsapi-Kv8.2 + Hsapi-Kv2.1										Hsapi-Kv9.3 + Hsapi-Kv2.1									Oanat-Kv8.3 + Hsapi-Kv2.1									Lchal-Kv9.4 + Hsapi-Kv2.1
mV	oocyte-1	oocyte-2	oocyte-3	oocyte-4	oocyte-5	oocyte-6	oocyte-7		mV	oocyte-1	oocyte-2	oocyte-3	oocyte-4	oocyte-5	oocyte-6	oocyte-7			mV	oocyte-1	oocyte-2	oocyte-3	oocyte-4	oocyte-5	oocyte-6			mV	oocyte-1	oocyte-2	oocyte-3	oocyte-4	oocyte-5	oocyte-6			mV	oocyte-1	oocyte-2	oocyte-3	oocyte-4	oocyte-5	oocyte-6
-70	0.925153	0.958833	0.991216	0.981201	0.98329	1.00205	0.94847		-80	1.00847	1.00075	1.00258	0.984309	1.00055	0.999488	1.00224			-80	0.99985	0.99226	1.00565	0.993986	0.992394	1.00642			-80	0.97756	0.996023	0.969653	0.995179	0.996023	1.05709			-80	0.980325	0.982641	0.988702	0.992317	0.976294	0.99893
-60	0.966266	0.974639	0.996148	0.996982	0.994692	1.00272	0.980928		-70	1.00328	1.00013	0.992157	0.99945	1.00034	0.996812	0.999752			-70	0.958312	1.00136	0.994533	1.00966	1.0015	0.988105			-70	0.99308	1.01151	1.00342	1.01087	1.01151	1.00234			-70	0.970759	0.977284	0.97237	0.984198	0.975078	0.984801
-50	0.995111	0.993797	1.00106	0.991723	0.997075	1.00172	1.00226		-60	0.985744	0.993425	0.994246	1.00545	0.989198	0.99373	0.985228			-60	0.848407	0.98193	0.953704	0.989938	0.966706	0.94289			-60	0.99849	1.01452	1.01961	1.01479	1.01452	0.979332			-60	0.943231	0.935918	0.934139	0.949761	0.944879	0.951296
-40	1.01184	0.999544	0.980072	0.987913	0.981131	0.985139	0.992266		-50	0.970255	0.966236	0.983036	0.980228	0.966093	0.975824	0.970094			-50	0.629464	0.816036	0.799048	0.863628	0.810964	0.788226			-50	1.01869	1.00329	1.02055	0.991624	1.00329	0.955487			-50	0.85023	0.834247	0.824024	0.842534	0.856273	0.811424
-30	0.952603	0.909487	0.918036	0.936397	0.92338	0.929049	0.891622		-40	0.880523	0.857479	0.914354	0.895559	0.857137	0.874528	0.883838			-40	0.311001	0.434195	0.433166	0.483453	0.462489	0.44312			-40	1.00454	0.940343	0.973213	0.911392	0.940343	0.900644			-40	0.651685	0.615955	0.591917	0.60484	0.640899	0.518359
-20	0.67685	0.612614	0.683205	0.704105	0.677631	0.690546	0.545313		-30	0.594132	0.544128	0.672798	0.651432	0.548937	0.61152	0.625528			-30	0.0678269	0.0719073	0.0901094	0.0706879	0.112986	0.117311			-30	0.853664	0.793287	0.810113	0.708939	0.793287	0.730429			-30	0.43284	0.382586	0.336797	0.33803	0.400856	0.221661
-10	0.286717	0.260383	0.319234	0.332623	0.317369	0.267602	0.179504		-20	0.240528	0.206847	0.346489	0.322215	0.218501	0.274518	0.308092			-20	0.0487883	0.0299724	0.0347205	0.0283424	0.0337209	0.0389932			-20	0.535053	0.405306	0.394521	0.282089	0.405306	0.435666			-20	0.245561	0.189089	0.15616	0.130854	0.227296	0.0462656
0	0.0695825	0.0675092	0.0768569	0.0863493	0.0808086	0.0468937	0.0160187		-10	0.0237392	0.0147391	0.0683892	0.0692072	0.0288096	0.0457418	0.0689353												-10	0.137358	0.0314893	0.0153769	0.00335731	0.0314893	0.0681756			-10	0.0857054	0.0506623	0.0451788	0.00290788	0.082164	-0.0193309
10	-0.000713123	0.000340721	0.00145155	0.00662383	0.00356223	-0.00732387	-0.010365		0	0.0333606	0.0307328	0.0387117	0.0344433	0.0257408	0.0335356	0.0346786												0	0.00374938	-0.0128911	-0.020322	-0.010637	-0.0128911	0.0247427			0	0.0455289	0.0364584	0.0210525	0.0421035	0.0264122	0.0426326
20	0.00447032	0.00603269	0.0224667	0.0134292	0.0176941	0.0221204	0.0212234																					10	0.0252237	0.0564403	0.060936	0.0535825	0.0564403	0.0462092			10	0.0987788	0.107603	0.0753676	0.149051	0.0526288	0.154853
Fig 10E: Deactivation time constants
Hsapi-Kv2.1						Hsapi-Kv8.2 + Hsapi-Kv2.1						Oanat-Kv8.3 + Hsapi-Kv2.1						Hsapi-Kv9.3 + Hsapi-Kv2.1						Lchal-Kv9.4 + Hsapi-Kv2.1
mV	-70	-60	-50	-40		mV	-70	-60	-50	-40		mV	-70	-60	-50	-40		mV	-70	-60	-50	-40		mV	-70	-60	-50	-40
oocyte-1	3.28359	7.89638	11.4258	15.1309		oocyte-1	18.6288	19.8024	24.0098	29.8735		oocyte-1	12.1324	16.7768	20.2921	24.4414		oocyte-1	39.9465	55.9573	81.6045	112.318		oocyte-1	23.9171	29.3598	35.9997	42.9231
oocyte-2	6.71631	8.6314	11.1813	14.2174		oocyte-2	12.357	17.2295	22.4767	28.2781		oocyte-2	12.5245	17.7955	21.6147	26.0915		oocyte-2	35.8135	51.1559	72.534	94.3048		oocyte-2	25.4239	31.3025	38.1928	45.0922
oocyte-3	6.9609	8.93658	11.5572	14.6051		oocyte-3	15.7772	18.1552	22.4353	27.4629		oocyte-3	6.68355	9.72741	12.9443	17.2624		oocyte-3	39.0392	54.6204	75.5363	95.467		oocyte-3	25.2237	31.3075	38.6961	46.4208
oocyte-4	6.8947	8.86883	11.5567	14.7586		oocyte-4	15.4987	17.0784	20.5563	24.8789		oocyte-4	8.25761	11.2922	17.0706	22.974		oocyte-4	35.9826	52.1858	75.5069	100.675		oocyte-4	23.1375	28.9532	36.033	43.4909
oocyte-5	6.85651	8.9383	11.798	15.2344		oocyte-5	11.3442	16.067	21.0736	27.5951		oocyte-5	10.2972	12.8588	16.3961	21.5004		oocyte-5	36.0648	50.9008	70.7253	89.9464		oocyte-5	22.5017	27.6273	34.7916	43.2269
oocyte-6	7.33685	9.77106	12.9461	16.5534		oocyte-6	14.8214	16.699	19.7404	23.0583		oocyte-6	12.7166	13.1972	15.6279	20.1819		oocyte-6	36.7332	51.7229	71.4496	90.7266		oocyte-6	21.765	27.2867	34.5646	43.3391
																		oocyte-7	33.4288	48.9586	73.2372	103.708
Fig 10E: 75% activation time point
Voltage(mV)	hKv2.1-1	hKv2.1-2	hKv2.1-3	hKv2.1-4	hKv2.1-5	hKv2.1-6	hKv2.1+hKv9.3-1	hKv2.1+hKv9.3-2	hKv2.1+hKv9.3-3	hKv2.1+hKv9.3-4	hKv2.1+hKv9.3-5	hKv2.1+hKv9.3-6	hKv2.1+LchalKv9.4-1	hKv2.1+LchalKv9.4-2	hKv2.1+LchalKv9.4-3	hKv2.1+LchalKv9.4-4	hKv2.1+LchalKv9.4-5	hKv2.1+LchalKv9.4-6	hKv2.1+hKv8.2-1	hKv2.1+hKv8.2-2	hKv2.1+hKv8.2-3	hKv2.1+hKv8.2-4	hKv2.1+hKv8.2-5	hKv2.1+hKv8.2-6	hKv2.1 + OanatKv8.3-1	hKv2.1 + OanatKv8.3-2	hKv2.1 + OanatKv8.3-3	hKv2.1 + OanatKv8.3-4	hKv2.1 + OanatKv8.3-5	hKv2.1 + OanatKv8.3-6
10	30.8	28.9	27.8	34.5	36.6	34.3	92	62.6	51.9	101	113.9	96.6	49.9	55.4	60.7	76	43.9	70.9	58.6	62	69.7	66.5	62.6	63.6	69.7	50.9	56.6	63	69.5	61.9
20	23.7	22.3	21.2	26.4	28	26.3	66.2	45.6	37.9	74	91	74.9	37.9	42.4	41.8	57.8	32.7	53.4	47.6	48.5	53.3	52.3	49.1	51	50.2	37.9	43.1	44	51.1	43.55
30	19.8	18.3	17.5	21.6	22.9	21.6	49.1	30.1	28.7	56.2	73.2	58.1	30.3	34.2	32.6	46.2	25.9	42.7	39.6	41	43.6	43	40.3	41.4	39.9	30	34.3	35.4	40.1	32.85
40	16.9	15.6	15	18.5	20	18.9	37.9	27	22.4	43.7	58.1	45	25.5	28.6	27.6	38.2	21.5	35.6	34.4	34.7	36.6	37	34.4	34.7	33.1	25.3	28.8	29	33.2	26.6
50	14.9	13.7	13.2	16.4	17.8	16.8	30.5	21.7	18.1	34.7	46.8	35.9	22.2	24.7	23.8	33.4	18.7	31.2	29.2	30.3	31.7	31.3	29.6	30.4	28.6	21.9	25.15	24.8	28.2	22.6
60	13.5	12.2	11.3	14.9	15.9	15.4	25	17.9	14.9	28.1	37.8	28.9	19.8	22.4	21	29.8	16.6	28.2	27.1	26.8	27.3	27.4	26.7	26.7	25.5	20	22.5	21.6	25.1	19.6

### Sheet: Figure 13 Kv3.5
Fig 12C: Normalized GV data
Drotu-Kv3.1									Drotu-Kv3.1 + Drotu-Kv3.5
mV	oocyte_1	oocyte_2	oocyte_3	oocyte_4	oocyte_5	oocyte_6			mV	oocyte_1	oocyte_2	oocyte_3	oocyte_4	oocyte_5	oocyte_6
-60	0.0240647	0.0248447	0.0221171	0.0224553	0.0241891	0.0234066			-60	0.0106029	-0.0094237	0.0157453	0.00944681	0.0123849	0.00727078
-50	0.0212181	0.0249758	0.0242293	0.0229076	0.0216101	0.0225906			-50	0.01469	0.0114644	0.0135626	0.0129083	0.00685878	0.00871467
-40	0.0203285	0.0266793	0.0238565	0.0232092	0.0212417	0.0246305			-40	0.0133276	0.00182376	0.00570488	0.00895231	0.00685878	0.00678949
-30	0.023531	0.0323142	0.0275838	0.028185	0.0244347	0.0285743			-30	0.0215019	0.0114644	0.0183646	0.00351283	0.00133264	0.00743121
-20	0.0423901	0.0649441	0.0508173	0.0494454	0.0478916	0.0467974			-20	0.0201395	0.0194983	0.0170549	0.00697432	0.00225367	0.00743121
-10	0.124054	0.182884	0.134681	0.130416	0.134596	0.130977			-10	0.0705476	0.0339594	0.0467397	0.0307102	0.016069	0.0300522
0	0.302859	0.373552	0.303776	0.282857	0.305426	0.293353			0	0.227221	0.170536	0.18294	0.130599	0.110013	0.148772
10	0.506395	0.56291	0.493247	0.46832	0.500818	0.478575			10	0.473812	0.466183	0.406449	0.365486	0.372505	0.42632
20	0.673814	0.711645	0.650414	0.626039	0.660471	0.638503			20	0.679531	0.765044	0.632577	0.639438	0.696706	0.722158
30	0.79622	0.825915	0.780248	0.756013	0.791756	0.766336			30	0.828031	0.922509	0.798026	0.833281	0.896568	0.887563
40	0.893362	0.905983	0.873431	0.860656	0.887426	0.864251			40	0.920673	0.962678	0.908907	0.935642	0.964724	0.961041
50	0.962038	0.967049	0.946113	0.934992	0.955708	0.942039			50	0.98198	0.989994	0.96915	0.986081	0.981302	0.99377
60	1.00865	1.01121	1.00277	0.993948	1.00213	0.998476			60	1.01195	1.02534	1.00975	1.00883	1.02551	1.01816
Fig 12D: Deactivation tau
Drotu-Kv3.1							Drotu-Kv3.1 + Drotu-Kv3.5
mV	-70	-60	-50	-40		mV	-70	-60	-50	-40
oocyte_1	1.86724	2.41774	3.23867	4.37719		oocyte_1	1.42064	1.8809	2.5658	3.58587
oocyte_2	1.99905	2.56438	3.38059	4.5009		oocyte_2	1.32676	1.80568	2.49285	3.50447
oocyte_3	1.98029	2.56663	3.41131	4.59439		oocyte_3	1.34075	1.83278	2.52269	3.55086
oocyte_4	1.91483	2.45737	3.23924	4.33957		oocyte_4	1.41274	1.85507	2.51746	3.49638
oocyte_5	1.97141	2.54346	3.39725	4.55471		oocyte_5	1.34929	1.8286	2.50633	3.5099
oocyte_6	1.92884	2.48771	3.3061	4.42468		oocyte_6	1.23088	1.6726	2.31759	3.28549
						oocyte_7	1.27311	1.764	2.46711	3.51271
						oocyte_8	1.40096	1.81652	2.44673	3.42101
						oocyte_9	1.34734	1.81777	2.51206	3.54698
Fig 12E: 75% activation time
Voltage(mV)	Kv3.1_1	Kv3.1_2	Kv3.1_3	Kv3.1_4	Kv3.1_5	Kv3.1_6	Kv3.1+Kv3.5_1	Kv3.1+Kv3.5_2	Kv3.1+Kv3.5_3	Kv3.1+Kv3.5_4	Kv3.1+Kv3.5_5	Kv3.1+Kv3.5_6
10	24.6	15.2	24.3	22.2	21.3	21	44.6	50.9	71.3	89.5	77.2	80.7
20	14.2	8.4	14.5	13.4	12.6	12.4	28.3	33.2	47.7	60.7	48.8	48.1
30	8.4	5.5	8.4	7.4	7.6	7.2	17.4	20.3	29.1	32	26.9	24
40	5.8	4.2	5.6	5.1	5.3	5	11	12.8	17	16.1	14.6	12.9
50	4.6	3.6	4.3	4.2	4.1	3.9	7.7	8.9	10.6	9.9	9.3	8.4
60	3.9	3.2	3.6	3.4	3.5	3.4	6	7.1	7.6	7.2	7.1	6.4
