## Supplementary material for "Tracing the origins of human voltage-gated K^+^ channels: where they come from and what we lost along the way": Data S30

#NEXUS
begin taxa;
	dimensions ntax=235;
	taxlabels
	'AAI58228.1_Xenopus_tropicalis'
	'CAF0890007.1_Adineta_ricciae'
	'CAF0908533.1_Adineta_ricciae'
	'CAF0954842.1_Adineta_ricciae'
	'CAF1087518.1_Adineta_ricciae'
	Chironex_yamaguchii_Shaw1
	Chironex_yamaguchii_Shaw2
	Drosophila_melanogaster_Shaw
	Drosophila_melanogaster_Shaw2
	'GHFM01006479.1_Strongylocentrotus_purpuratus'
	'Homo_sapiens_Kv3.1'
	'Homo_sapiens_Kv3.2'
	'Homo_sapiens_Kv3.3'
	'Homo_sapiens_Kv3.4'
	'KAE8623548.1_Xenopus_tropicalis'
	'KAF6268647.1_Myotis_myotis'
	'KAF7480487.1_Marmota_monax'
	'KAH8849094.1_Schistosoma_japonicum'
	'KAH8872083.1_Schistosoma_japonicum'
	'KAJ8023726.1_Holothuria_leucospilota'
	'KAK0395068.1_Steinernema_hermaphroditum'
	'KAK0403848.1_Steinernema_hermaphroditum'
	'KAK0412061.1_Steinernema_hermaphroditum'
	'KAK0428196.1_Steinernema_hermaphroditum'
	'KHN86227.1_Toxocara_canis'
	'KHN88631.1_Toxocara_canis'
	'KRY32138.1_Trichinella_spiralis'
	'KRY41129.1_Trichinella_spiralis'
	'KYO38340.1_Alligator_mississippiensis'
	'Mus_musculus_Kv3.1'
	'Mus_musculus_Kv3.2'
	'Mus_musculus_Kv3.3'
	'Mus_musculus_Kv3.4'
	'NP_001022089.1_Caenorhabditis_elegans'
	'NP_001082998.2_Danio_rerio'
	'NP_001182125.1_Danio_rerio'
	'NP_001182126.1_Danio_rerio'
	'NP_001191546.1_Aplysia_californica'
	'NP_001191593.1_Aplysia_californica'
	'NP_001355445.1_Caenorhabditis_elegans'
	'NP_509795.1_Caenorhabditis_elegans'
	Nematostella_vectensis_Shaw1
	Nematostella_vectensis_Shaw2
	'PAA84698.1_Macrostomum_lignano'
	Renilla_muelleri_Shaw1
	Renilla_muelleri_Shaw2
	Rhopilema_esculentum_Shaw1
	Rhopilema_esculentum_Shaw2
	Sanderia_malayensis_Shaw1
	Sanderia_malayensis_Shaw2
	'XP_001336524.4_Danio_rerio'
	'XP_001366654.1_Monodelphis_domestica'
	'XP_002939991.2_Xenopus_tropicalis'
	'XP_003371306.1_Trichinella_spiralis'
	'XP_003963259.1_Takifugu_rubripes'
	'XP_003993079.1_Felis_catus'
	'XP_005093895.1_Aplysia_californica'
	'XP_005112778.2_Aplysia_californica'
	'XP_005168950.1_Danio_rerio'
	'XP_005279573.2_Chrysemys_picta_bellii'
	'XP_005291387.2_Chrysemys_picta_bellii'
	'XP_005311616.1_Chrysemys_picta_bellii'
	'XP_005989287.1_Latimeria_chalumnae'
	'XP_005990552.1_Latimeria_chalumnae'
	'XP_005996785.1_Latimeria_chalumnae'
	'XP_006082908.2_Myotis_lucifugus'
	'XP_006093883.1_Myotis_lucifugus'
	'XP_006565069.2_Apis_mellifera'
	'XP_006633590.1_Lepisosteus_oculatus'
	'XP_006642757.1_Lepisosteus_oculatus'
	'XP_006823928.1_Saccoglossus_kowalevskii'
	'XP_006935045.2_Felis_catus'
	'XP_007485169.2_Monodelphis_domestica'
	'XP_007885588.2_Callorhinchus_milii'
	'XP_007897632.2_Callorhinchus_milii'
	'XP_007901959.2_Callorhinchus_milii'
	'XP_009297823.1_Danio_rerio'
	'XP_010587860.3_Loxodonta_africana'
	'XP_010590503.2_Loxodonta_africana'
	'XP_011601989.1_Takifugu_rubripes'
	'XP_012822919.1_Xenopus_tropicalis'
	'XP_013153698.1_Falco_peregrinus'
	'XP_013156402.1_Falco_peregrinus'
	'XP_013779127.1_Limulus_polyphemus'
	'XP_013779128.1_Limulus_polyphemus'
	'XP_013911483.1_Thamnophis_sirtalis'
	'XP_013919260.1_Thamnophis_sirtalis'
	'XP_013927634.1_Thamnophis_sirtalis'
	'XP_013928704.1_Thamnophis_sirtalis'
	'XP_014451410.3_Alligator_mississippiensis'
	'XP_014769438.1_Octopus_bimaculoides'
	'XP_014776164.1_Octopus_bimaculoides'
	'XP_014777028.1_Octopus_bimaculoides'
	'XP_015198275.1_Lepisosteus_oculatus'
	'XP_015485466.1_Parus_major'
	'XP_015506445.1_Parus_major'
	'XP_016282105.1_Monodelphis_domestica'
	'XP_017314044.1_Ictalurus_punctatus'
	'XP_017321602.1_Ictalurus_punctatus'
	'XP_017322534.1_Ictalurus_punctatus'
	'XP_017341552.1_Ictalurus_punctatus'
	'XP_019332660.2_Alligator_mississippiensis'
	'XP_019348108.1_Alligator_mississippiensis'
	'XP_019624468.1_Branchiostoma_belcheri'
	'XP_020386317.1_Rhincodon_typus'
	'XP_020390439.1_Rhincodon_typus'
	'XP_021325878.1_Danio_rerio'
	'XP_022082821.1_Acanthaster_planci'
	'XP_022238640.1_Limulus_polyphemus'
	'XP_022238643.1_Limulus_polyphemus'
	'XP_022306258.1_Crassostrea_virginica'
	'XP_022306877.1_Crassostrea_virginica'
	'XP_022307503.1_Crassostrea_virginica'
	'XP_022334279.1_Crassostrea_virginica'
	'XP_022345973.1_Crassostrea_virginica'
	'XP_023100837.1_Felis_catus'
	'XP_023113012.1_Felis_catus'
	'XP_023618550.1_Myotis_lucifugus'
	'XP_024414752.2_Desmodus_rotundus'
	'XP_027637138.1_Falco_peregrinus'
	'XP_028915880.1_Ornithorhynchus_anatinus'
	'XP_028925775.1_Ornithorhynchus_anatinus'
	'XP_028928871.1_Ornithorhynchus_anatinus'
	'XP_028935317.1_Ornithorhynchus_anatinus'
	'XP_029681522.1_Takifugu_rubripes'
	'XP_029688808.1_Takifugu_rubripes'
	'XP_029697600.1_Takifugu_rubripes'
	'XP_032093736.1_Thamnophis_elegans'
	'XP_032800561.1_Petromyzon_marinus'
	'XP_032804711.1_Petromyzon_marinus'
	'XP_032814254.1_Petromyzon_marinus'
	'XP_032815802.1_Petromyzon_marinus'
	'XP_032827916.1_Petromyzon_marinus'
	'XP_032869177.1_Amblyraja_radiata'
	'XP_032894076.1_Amblyraja_radiata'
	'XP_032895011.1_Amblyraja_radiata'
	'XP_032898147.1_Amblyraja_radiata'
	'XP_033370296.1_Parus_major'
	'XP_033646120.1_Asterias_rubens'
	'XP_033774496.1_Geotrypetes_seraphini'
	'XP_033783840.1_Geotrypetes_seraphini'
	'XP_033809072.1_Geotrypetes_seraphini'
	'XP_033817808.1_Geotrypetes_seraphini'
	'XP_035238032.1_Anguilla_anguilla'
	'XP_035243410.1_Anguilla_anguilla'
	'XP_035255253.1_Anguilla_anguilla'
	'XP_035258022.1_Anguilla_anguilla'
	'XP_035259031.1_Anguilla_anguilla'
	'XP_035273882.1_Anguilla_anguilla'
	'XP_035282429.1_Anguilla_anguilla'
	'XP_035829506.1_Aplysia_californica'
	'XP_036200375.1_Myotis_myotis'
	'XP_038074667.1_Patiria_miniata'
	'XP_039560055.1_Passer_montanus'
	'XP_039562904.1_Passer_montanus'
	'XP_039565455.1_Passer_montanus'
	'XP_040452393.1_Falco_naumanni'
	'XP_040507092.1_Gallus_gallus'
	'XP_040547454.1_Gallus_gallus'
	'XP_041034033.1_Carcharodon_carcharias'
	'XP_041051665.1_Carcharodon_carcharias'
	'XP_041053711.1_Carcharodon_carcharias'
	'XP_041071941.1_Carcharodon_carcharias'
	'XP_041472290.1_Lytechinus_variegatus'
	'XP_043915130.1_Protopterus_annectens'
	'XP_043932837.1_Protopterus_annectens'
	'XP_043938814.1_Protopterus_annectens'
	'XP_043944005.1_Protopterus_annectens'
	'XP_046294185.1_Marmota_monax'
	'XP_046296352.1_Marmota_monax'
	'XP_046323206.1_Marmota_monax'
	'XP_046775516.1_Gallus_gallus'
	'XP_048463039.1_Rhincodon_typus'
	'XP_048468052.1_Rhincodon_typus'
	'XP_052630606.1_Harpia_harpyja'
	'XP_052667530.1_Harpia_harpyja'
	'XP_052669545.1_Harpia_harpyja'
	'XP_052671382.1_Harpia_harpyja'
	'XP_053532652.1_Ictalurus_punctatus'
	'XP_053544438._Ictalurus_punctatus'
	'XP_053770602.1_Desmodus_rotundus'
	'XP_053770896.1_Desmodus_rotundus'
	'XP_053773547.1_Desmodus_rotundus'
	'XP_053777080.1_Desmodus_rotundus'
	'XP_054660237.1_Grus_americana'
	'XP_054668626.1_Grus_americana'
	'XP_054682066.1_Grus_americana'
	'XP_054694936.1_Grus_americana'
	'XP_055936474.1_Argiope_bruennichi'
	'XP_055937080.1_Argiope_bruennichi'
	'XP_055944908.1_Argiope_bruennichi'
	'XP_056654441.1_Monodelphis_domestica'
	'XP_056681563.1_Monodelphis_domestica'
	'XP_058430582.1_Marmota_monax'
	'XP_059584201.1_Alligator_mississippiensis'
	'XP_061512001.1_Anopheles_gambiae'
	'XP_061512392.1_Anopheles_gambiae'
	'XP_061513689.1_Anopheles_gambiae'
	'XP_062032512.1_Lepus_europaeus'
	'XP_062040088.1_Lepus_europaeus'
	'XP_062049451.1_Lepus_europaeus'
	'XP_062054073.1_Lepus_europaeus'
	'XP_062058048.1_Lepus_europaeus'
	'XP_063712738.1_Symsagittifera_roscoffensis'
	'XP_063714458.1_Symsagittifera_roscoffensis'
	'XP_063722446.1_Symsagittifera_roscoffensis'
	'XP_063729636.1_Symsagittifera_roscoffensis'
	'XP_064139879.1_Loxodonta_africana'
	'XP_064150128.1_Loxodonta_africana'
	'XP_064417835.1_Latimeria_chalumnae'
	'XP_065448169.1_Chrysemys_picta_bellii'
	'XP_065646997.1_Hydra_vulgaris'
	'XP_066275417.1_Branchiostoma_lanceolatum'
	'XP_066917604.1_Clytia_hemisphaerica'
	'XP_066918705.1_Clytia_hemisphaerica'
	'XP_067142419.1_Centruroides_vittatus'
	'XP_067142423.1_Centruroides_vittatus'
	'XP_067146032.1_Apteryx_mantelli'
	'XP_067152152.1_Apteryx_mantelli'
	'XP_067160254.1_Apteryx_mantelli'
	'XP_067166677.1_Apteryx_mantelli'
	'XP_067966023.1_Myxine_glutinosa'
	'XP_067974021.1_Myxine_glutinosa'
	'XP_067979395.1_Myxine_glutinosa'
	'XP_067979860.1_Myxine_glutinosa'
	'XP_069461340.1_Ambystoma_mexicanum'
	'XP_069479882.1_Ambystoma_mexicanum'
	'XP_069485492.1_Ambystoma_mexicanum'
	'XP_069489068.1_Ambystoma_mexicanum'
	'XP_069498361.1_Ambystoma_mexicanum'
	'XP_071614160.1_Heliangelus_exortis'
	'XP_071617760.1_Heliangelus_exortis'
	'XP_071623199.1_Heliangelus_exortis'
	'XP_071624876.1_Heliangelus_exortis'
	'XP_624233.3_Apis_mellifera'
;
end;
begin trees;
	tree tree_1 = [&R] ('Homo_sapiens_Kv3.1'[&!rotate=true]:0.002805,((((((((((((((((((((('Homo_sapiens_Kv3.4'[&!rotate=true]:0.0,'XP_053770602.1_Desmodus_rotundus'[&!rotate=true]:0.0)[&!rotate=true]:2.0E-6,'XP_046323206.1_Marmota_monax'[&!rotate=true]:2.0E-6)[&bootstrap=72, !rotate=true]:2.0E-6,((('Mus_musculus_Kv3.4'[&!rotate=true]:0.002935,'XP_036200375.1_Myotis_myotis'[&!rotate=true]:0.002955)[&b…
end;
