## Supplementary material for "Tracing the origins of human voltage-gated K^+^ channels: where they come from and what we lost along the way": Data S32

#NEXUS
[ID: 2176492431]
begin taxa;
	dimensions ntax=158;
	taxlabels
		Homo_sapiens_Kv3.1
		Homo_sapiens_Kv3.4
		Homo_sapiens_Kv3.2
		Homo_sapiens_Kv3.3
		Mus_musculus_Kv3.1
		Mus_musculus_Kv3.4
		Mus_musculus_Kv3.2
		Mus_musculus_Kv3.3
		XP_032804711.1_Petromyzon_marinus
		XP_032815802.1_Petromyzon_marinus
		XP_032800561.1_Petromyzon_marinus
		XP_032814254.1_Petromyzon_marinus
		XP_032837198.1_Petromyzon_marinus
		XP_032827916.1_Petromyzon_marinus
		XP_067974021.1_Myxine_glutinosa
		XP_067979395.1_Myxine_glutinosa
		XP_067966023.1_Myxine_glutinosa
		XP_067979860.1_Myxine_glutinosa
		XP_005990552.1_Latimeria_chalumnae
		XP_005996785.1_Latimeria_chalumnae
		XP_005989287.1_Latimeria_chalumnae
		XP_064417835.1_Latimeria_chalumnae
		XP_020386317.1_Rhincodon_typus
		XP_020390439.1_Rhincodon_typus
		XP_048463039.1_Rhincodon_typus
		XP_048468052.1_Rhincodon_typus
		XP_032895011.1_Amblyraja_radiata
		XP_032869177.1_Amblyraja_radiata
		XP_032898147.1_Amblyraja_radiata
		XP_032894076.1_Amblyraja_radiata
		XP_007885588.2_Callorhinchus_milii
		XP_007901959.2
		XP_007897632.2_Callorhinchus_milii
		XP_041053711.1_Carcharodon_carcharias
		XP_041034033.1_Carcharodon_carcharias
		XP_041051665.1_Carcharodon_carcharias
		XP_041071941.1_Carcharodon_carcharias
		XP_006642757.1_Lepisosteus_oculatus
		XP_006633590.1_Lepisosteus_oculatus
		XP_015198275.1_Lepisosteus_oculatus
		XP_005168950.1_Danio_rerio
		NP_001182126.1_Danio_rerio
		XP_021325878.1_Danio_rerio
		NP_001182125.1_Danio_rerio
		XP_009297823.1_Danio_rerio
		NP_001082998.2
		XP_001336524.4_Danio_rerio
		XP_017322534.1_Ictalurus_punctatus
		XP_017341552.1_Ictalurus_punctatus
		XP_053532652.1_Ictalurus_punctatus
		XP_017314044.1_Ictalurus_punctatus
		XP_017321602.1_Ictalurus_punctatus
		XP_053544438._Ictalurus_punctatus
		XP_029697600.1_Takifugu_rubripes
		XP_011601989.1_Takifugu_rubripes
		XP_029688808.1_Takifugu_rubripes
		XP_003963259.1_Takifugu_rubripes
		XP_029681522.1_Takifugu_rubripes
		XP_035273882.1_Anguilla_anguilla
		XP_035255253.1_Anguilla_anguilla
		XP_035259031.1_Anguilla_anguilla
		XP_035258022.1_Anguilla_anguilla
		XP_035282429.1_Anguilla_anguilla
		XP_035238032.1_Anguilla_anguilla
		XP_035243410.1_Anguilla_anguilla
		AAI58228.1_Xenopus_tropicalis
		XP_012822919.1_Xenopus_tropicalis
		XP_002939991.2_Xenopus_tropicalis
		KAE8623548.1_Xenopus_tropicalis
		XP_033774496.1_Geotrypetes_seraphini
		XP_033817808.1_Geotrypetes_seraphini
		XP_033783840.1_Geotrypetes_seraphini
		XP_033809072.1_Geotrypetes_seraphini
		XP_069498361.1_Ambystoma_mexicanum
		XP_069461340.1_Ambystoma_mexicanum
		XP_069489068.1_Ambystoma_mexicanum
		XP_069485492.1_Ambystoma_mexicanum
		XP_069479882.1_Ambystoma_mexicanum
		XP_019348108.1_Alligator_mississippiensis
		XP_059584201.1_Alligator_mississippiensis
		XP_014451410.3_Alligator_mississippiensis
		XP_019332660.2_Alligator_mississippiensis
		KYO38340.1_Alligator_mississippiensis
		XP_065448169.1_Chrysemys_picta_bellii
		XP_005311616.1_Chrysemys_picta_bellii
		XP_005291387.2_Chrysemys_picta_bellii
		XP_005279573.2_Chrysemys_picta_bellii
		XP_013927634.1_Thamnophis_sirtalis
		XP_013919260.1_Thamnophis_sirtalis
		XP_013911483.1_Thamnophis_sirtalis
		XP_013928704.1_Thamnophis_sirtalis
		XP_032093736.1_Thamnophis_elegans
		XP_067152152.1_Apteryx_mantelli
		XP_067166677.1_Apteryx_mantelli
		XP_067146032.1_Apteryx_mantelli
		XP_067160254.1_Apteryx_mantelli
		XP_046775516.1_Gallus_gallus
		XP_040507092.1_Gallus_gallus
		XP_040547454.1_Gallus_gallus
		XP_015485466.1_Parus_major
		XP_033370296.1_Parus_major
		XP_015506445.1_Parus_major
		XP_039562904.1_Passer_montanus
		XP_027637138.1_Falco_peregrinus
		XP_013153698.1_Falco_peregrinus
		XP_013156402.1_Falco_peregrinus
		XP_040452393.1_Falco_naumanni
		XP_039560055.1_Passer_montanus
		XP_039565455.1_Passer_montanus
		XP_054694936.1_Grus_americana
		XP_054682066.1_Grus_americana
		XP_054660237.1_Grus_americana
		XP_054668626.1_Grus_americana
		XP_071614160.1_Heliangelus_exortis
		XP_071624876.1_Heliangelus_exortis
		XP_071617760.1_Heliangelus_exortis
		XP_071623199.1_Heliangelus_exortis
		XP_052669545.1_Harpia_harpyja
		XP_052667530.1_Harpia_harpyja
		XP_052671382.1_Harpia_harpyja
		XP_052630606.1_Harpia_harpyja
		XP_003993079.1_Felis_catus
		XP_023113012.1_Felis_catus
		XP_023100837.1_Felis_catus
		XP_006935045.2
		XP_010590503.2_Loxodonta_africana
		XP_064139879.1_Loxodonta_africana
		XP_064150128.1_Loxodonta_africana
		XP_010587860.3_Loxodonta_africana
		XP_062040088.1_Lepus_europaeus
		XP_062054073.1_Lepus_europaeus
		XP_062049451.1_Lepus_europaeus
		XP_062058048.1_Lepus_europaeus
		XP_062032512.1_Lepus_europaeus
		XP_046296352.1_Marmota_monax
		XP_046294185.1_Marmota_monax
		XP_046323206.1_Marmota_monax
		KAF7480487.1_Marmota_monax
		XP_058430582.1_Marmota_monax
		XP_006093883.1_Myotis_lucifugus
		XP_023618550.1_Myotis_lucifugus
		XP_006082908.2_Myotis_lucifugus
		XP_036200375.1_Myotis_myotis
		KAF6268647.1_Myotis_myotis
		XP_053773547.1_Desmodus_rotundus
		XP_053770602.1_Desmodus_rotundus
		XP_024414752.2_Desmodus_rotundus
		XP_053770896.1_Desmodus_rotundus
		XP_053777080.1_Desmodus_rotundus
		XP_001366654.1_Monodelphis_domestica
		XP_056654441.1_Monodelphis_domestica
		XP_056681563.1_Monodelphis_domestica
		XP_007485169.2_Monodelphis_domestica
		XP_016282105.1_Monodelphis_domestica
		XP_028915880.1_Ornithorhynchus_anatinus
		XP_028928871.1_Ornithorhynchus_anatinus
		XP_028925775.1_Ornithorhynchus_anatinus
		XP_028935317.1_Ornithorhynchus_anatinus
		;
end;
begin trees;
	tree con_50_majrule = [&U] (Homo_sapiens_Kv3.1[&prob=1.00000000e+00, prob_stddev=0.00000000e+00, prob_range={1.00000000e+00, 1.00000000e+00}, prob(percent)="100", prob+-sd="100+-0"]:3.344301e-03[&length_mean=4.03524650e-03, length_median=3.34430100e-03, length_95%HPD={1.02169500e-04, 9.59993100e-03}],Mus_musculus_Kv3.1[&prob=1.00000000e+00, prob_stddev=0.00000000e+00, prob_range={1.00000000e+00, …
end;
