## Supplementary material for "Tracing the origins of human voltage-gated K^+^ channels: where they come from and what we lost along the way": Data S35

#NEXUS
begin taxa;
	dimensions ntax=167;
	taxlabels
	'AAB39750.1_jShal1_Polyorchis_penicillatus'
	Acropora_digitifera_Shal1
	'BAC53863.1_Halocynthia_roretzi'
	'CAB3258002.1_Phallusia_mammillata'
	'CAF0877458.1_Adineta_ricciae'
	'CAF1430286.1_Adineta_ricciae'
	'CAG5113257.1_Oikopleura_dioica'
	'CAH1231532.1_Branchiostoma_lanceolatum'
	'CAH1231737.1_Branchiostoma_lanceolatum'
	'CAH1258375.1_Branchiostoma_lanceolatum'
	'CAH1261971.1_Branchiostoma_lanceolatum'
	'CAH1264393.1_Branchiostoma_lanceolatum'
	'CAH1265173.1_Branchiostoma_lanceolatum'
	'CAH1265687.1_Branchiostoma_lanceolatum'
	'CAH1266125.1_Branchiostoma_lanceolatum'
	'CAH1272358.1_Branchiostoma_lanceolatum'
	'CAK8690520.1_Clavelina_lepadiformis'
	Chironex_yamaguchii_Shal1
	Drosophila_melanogaster_Shal
	'ELU03142.1_Capitella_teleta'
	'GBRG01153146.1_Aurelia_aurita'
	'GHDI01182684.1_Apostichopus_japonicus'
	'GIVL01268142.1_Holothuria_glaberrima'
	'HAHD01063968.1_Lucernaria_quadricornis'
	'Homo_sapiens_Kv4.1'
	'Homo_sapiens_Kv4.2'
	'Homo_sapiens_Kv4.3'
	Hydra_vulgaris_Shal1
	'KAG5830786.1_Anguilla_anguilla'
	'KAH8860186.1_Schistosoma_japonicum'
	'KAK0400112.1_Steinernema_hermaphroditum'
	'KRY31105.1_Trichinella_spiralis'
	'Mus_musculus_Kv4.1'
	'Mus_musculus_Kv4.2'
	'Mus_musculus_Kv4.3'
	'NP_001076336.1_Danio_rerio'
	'NP_001119942.1_Danio_rerio'
	'NP_500975.2_Caenorhabditis_elegans'
	'NP_956096.1_Danio_rerio'
	'NP_989610.2_Gallus_gallus'
	Nematostella_vectensis_Shal1
	'PAA54959.1_Macrostomum_lignano'
	'PAA66844.1_Macrostomum_lignano'
	'PAA92340.1_Macrostomum_lignano'
	Renilla_muelleri_Shal1
	Rhopilema_esculentum_Shal1
	'TNN12960.1_Schistosoma_japonicum'
	'VDM39696.1_Toxocara_canis'
	'XP_001372938.1_Monodelphis_domestica'
	'XP_003407283.1_Loxodonta_africana'
	'XP_003409627.1_Loxodonta_africana'
	'XP_003418064.1_Loxodonta_africana'
	'XP_003963066.1_Takifugu_rubripes'
	'XP_003967564.1_Takifugu_rubripes'
	'XP_003973470.2_Takifugu_rubripes'
	'XP_005091742.1_Aplysia_californica'
	'XP_005987704.1_Latimeria_chalumnae'
	'XP_005998694.1_Latimeria_chalumnae'
	'XP_006005474.1_Latimeria_chalumnae'
	'XP_006097250.1_Myotis_lucifugus'
	'XP_006098763.1_Myotis_lucifugus'
	'XP_006268133.1_Alligator_mississippiensis'
	'XP_006269097.2_Alligator_mississippiensis'
	'XP_006625346.1_Lepisosteus_oculatus'
	'XP_006633378.1_Lepisosteus_oculatus'
	'XP_006822294.1_Saccoglossus_kowalevskii'
	'XP_007903174.1_Callorhinchus_milii'
	'XP_011278823.1_Felis_catus'
	'XP_012815411.2_Xenopus_tropicalis'
	'XP_013777338.2_Limulus_polyphemus'
	'XP_013789924.1_Limulus_polyphemus'
	'XP_013793156.1_Limulus_polyphemus'
	'XP_013793223.1_Limulus_polyphemus'
	'XP_013793747.1_Limulus_polyphemus'
	'XP_013794229.1_Limulus_polyphemus'
	'XP_013799052.1_Apteryx_mantelli'
	'XP_013811942.1_Apteryx_mantelli'
	'XP_013922831.1_Thamnophis_sirtalis'
	'XP_013928983.1_Thamnophis_sirtalis'
	'XP_015154365.1_Gallus_gallus'
	'XP_015197846.1_Lepisosteus_oculatus'
	'XP_015484468.1_Parus_major'
	'XP_015506038.1_Parus_major'
	'XP_017322709.1_Ictalurus_punctatus'
	'XP_017324499.1_Ictalurus_punctatus'
	'XP_017349189.1_Ictalurus_punctatus'
	'XP_017351988.1_Ictalurus_punctatus'
	'XP_022081527.1_Acanthaster_planci'
	'XP_022242109.1_Limulus_polyphemus'
	'XP_022252553.1_Limulus_polyphemus'
	'XP_022299292.1_Crassostrea_virginica'
	'XP_023104906.1_Felis_catus'
	'XP_023114751.1_Felis_catus'
	'XP_023612834.1_Myotis_lucifugus'
	'XP_023964803.1_Chrysemys_picta_bellii'
	'XP_026298405.1_Apis_mellifera'
	'XP_026693459.1_Ciona_intestinalis'
	'XP_028922852.1_Ornithorhynchus_anatinus'
	'XP_028925463.1_Ornithorhynchus_anatinus'
	'XP_028930038.1_Ornithorhynchus_anatinus'
	'XP_029681373.1_Takifugu_rubripes'
	'XP_029689542.1_Takifugu_rubripes'
	'XP_030856314.1_Strongylocentrotus_purpuratus'
	'XP_031747765.1_Xenopus_tropicalis'
	'XP_031751476.1_Xenopus_tropicalis'
	'XP_032067585.1_Thamnophis_elegans'
	'XP_032819514.1_Petromyzon_marinus'
	'XP_032894192.1_Amblyraja_radiata'
	'XP_032898695.1_Amblyraja_radiata'
	'XP_033775140.1_Geotrypetes_seraphini'
	'XP_033778872.1_Geotrypetes_seraphini'
	'XP_033814493.1_Geotrypetes_seraphini'
	'XP_035237961.1_Anguilla_anguilla'
	'XP_035239193.1_Anguilla_anguilla'
	'XP_035244909.1_Anguilla_anguilla'
	'XP_035257871.1_Anguilla_anguilla'
	'XP_035281917.1_Anguilla_anguilla'
	'XP_035665728.1_Branchiostoma_floridae'
	'XP_035675383.1_Branchiostoma_floridae'
	'XP_035675384.1_Branchiostoma_floridae'
	'XP_035676707.1_Branchiostoma_floridae'
	'XP_035677417.1_Branchiostoma_floridae'
	'XP_035680945.1_Branchiostoma_floridae'
	'XP_035684212.1_Branchiostoma_floridae'
	'XP_035690633.1_Branchiostoma_floridae'
	'XP_035690641.1_Branchiostoma_floridae'
	'XP_035692089.1_Branchiostoma_floridae'
	'XP_038069550.1_Patiria_miniata'
	'XP_039250332.1_Styela_clava'
	'XP_039551687.1_Passer_montanus'
	'XP_039582684.1_Passer_montanus'
	'XP_041037372.1_Carcharodon_carcharias'
	'XP_041051682.1_Carcharodon_carcharias'
	'XP_041072107.1_Carcharodon_carcharias'
	'XP_041458703.1_Lytechinus_variegatus'
	'XP_042198070.1_Callorhinchus_milii'
	'XP_043932892.1_Protopterus_annectens'
	'XP_043935945.1_Protopterus_annectens'
	'XP_043944670.1_Protopterus_annectens'
	'XP_048463671.1_Rhincodon_typus'
	'XP_048468054.1_Rhincodon_typus'
	'XP_052646001.1_Harpia_harpyja'
	'XP_052670552.1_Harpia_harpyja'
	'XP_052822834.1_Octopus_bimaculoides'
	'XP_054659513.1_Grus_americana'
	'XP_054669335.1_Grus_americana'
	'XP_055935678.1_Argiope_bruennichi'
	'XP_055952803.1_Argiope_bruennichi'
	'XP_056655604.1_Monodelphis_domestica'
	'XP_056665071.1_Monodelphis_domestica'
	'XP_059581927.1_Alligator_mississippiensis'
	'XP_061422898.1_Lethenteron_reissneri'
	'XP_061502012.1_Anopheles_gambiae'
	'XP_063716105.1_Symsagittifera_roscoffensis'
	'XP_065426748.1_Chrysemys_picta_bellii'
	'XP_065447529.1_Chrysemys_picta_bellii'
	'XP_065714835.1_Patagioenas_fasciata'
	'XP_066913648.1_Clytia_hemisphaerica'
	'XP_067130898.1_Centruroides_vittatus'
	'XP_067133817.1_Centruroides_vittatus'
	'XP_067961390.1_Myxine_glutinosa'
	'XP_069489421.1_Ambystoma_mexicanum'
	'XP_069501588.1_Ambystoma_mexicanum'
	'XP_070557943.1_Ptychodera_flava'
	'XP_071589822.1_Heliangelus_exortis'
	'XP_071624653.1_Heliangelus_exortis'
	'XP_071673772.1_Patagioenas_fasciata'
;
end;
begin trees;
	tree con_50_majrule = [&U] ('Homo_sapiens_Kv4.1'[&prob=1.0, prob_stddev=0.0, prob_range={1.0, 1.0}, prob(percent)="100", prob+-sd="100+-0", length_mean=0.0127909266, length_median=0.01190238, length_95%HPD={0.002677265, 0.02462263}]:0.011902,'XP_023104906.1_Felis_catus'[&prob=1.0, prob_stddev=0.0, prob_range={1.0, 1.0}, prob(percent)="100", prob+-sd="100+-0", length_mean=0.00237233829, length_med…
end;
