## Supplementary material for "Tracing the origins of human voltage-gated K^+^ channels: where they come from and what we lost along the way": Data S23

#NEXUS
begin taxa;
	dimensions ntax=509;
	taxlabels
	022622_Shab_Sanderia_malayensis
	'AAC60504.2_Aplysia_californica'
	'AWJ68232.1_Hirudo_verbana'
	'AWJ68236.1_Hirudo_verbana'
	'AWJ68237.1_Hirudo_verbana'
	'AWJ68238.1_Hirudo_verbana'
	'AWJ68240.1_Hirudo_verbana'
	'BAA75810.1_Halocynthia_roretzi'
	'CAF0862249.1_Adineta_ricciae'
	'CAF1375250.1_Adineta_ricciae'
	'CAK8674688.1_Clavelina_lepadiformis'
	'CAK8690826.1_Clavelina_lepadiformis'
	'CBY21295.1_Oikopleura_dioica'
	CXM_005287269_Chrysemys_picta_Kv8
	'Chr.2_Kv8.1_Geotrypetes_seraphini'
	Drosophila_melanogaster_Shab
	'ELU06892.1_Capitella_teleta'
	'GDGM01433965.1_Ptychodera_flava'
	'GHVE01000377.1_Petromyzon_marinus_Kv2'
	'GHVE01024615.1_Lamprey_Petromyzon_marinus_Kv2'
	'GHVE01059032.1_Petromyzon_marinus_Kv2'
	'GIVL01295477.1_Holothuria_glaberrima'
	HAHA01028149_Haliclystus_auricula
	'Homo_sapiens_Kv2.1'
	'Homo_sapiens_Kv2.2'
	'Homo_sapiens_Kv5.1'
	'Homo_sapiens_Kv6.1'
	'Homo_sapiens_Kv6.2'
	'Homo_sapiens_Kv6.3'
	'Homo_sapiens_Kv6.4'
	'Homo_sapiens_Kv8.1'
	'Homo_sapiens_Kv8.2'
	'Homo_sapiens_Kv9.1'
	'Homo_sapiens_Kv9.2'
	'Homo_sapiens_Kv9.3'
	'JT113729.1_Stronglyocentrototus_purpuratus'
	'KAH8865079.1_Schistosoma_japonicum'
	'KFD55064.1_Trichuris_suis'
	'KHN73463.1_Toxocara_canis'
	'KHN77867.1_Toxocara_canis'
	'KHN81691.1_Toxocara_canis'
	'KHN86752.1_Toxocara_canis'
	'KRY31704.1_Trichinella_spiralis'
	Kv9_XM_014461998_Myotis_lucifugus_Kv9
	'Mus_musculus_Kv2.1'
	'Mus_musculus_Kv2.2'
	'Mus_musculus_Kv5.1'
	'Mus_musculus_Kv6.1'
	'Mus_musculus_Kv6.2'
	'Mus_musculus_Kv6.3'
	'Mus_musculus_Kv6.4'
	'Mus_musculus_Kv8.1'
	'Mus_musculus_Kv8.2'
	'Mus_musculus_Kv9.1'
	'Mus_musculus_Kv9.2'
	'Mus_musculus_Kv9.3'
	NM_001037383.1_Danio_rerio
	NM_001082811.1_Danio_rerio
	NM_001102926.1_Xenopus_tropicalis
	NM_001103205.1_Xenopus_tropicalis
	NM_001110029.1_Danio_rerio
	NM_001110410.1_Danio_rerio
	NM_001128724.1_Danio_rerio
	NM_001128740.1_Danio_rerio
	NM_205039.1_Gallus_gallus
	'NP_001022888.1_Caenorhabditis_elegans'
	'NP_001023792.1_Caenorhabditis_elegans'
	'NP_001186999.1_Ictalurus_punctatus'
	'NP_001256237.1_Caenorhabditis_elegans'
	'NP_001294325.1_Caenorhabditis_elegans'
	'NP_001360715.1_Caenorhabditis_elegans'
	'NP_505407.2_Caenorhabditis_elegans'
	Nematostella_vectensis_NvShab
	'RZJU02001869.1_Ornithorhynchus_anatinus_Kv2'
	Rhopilema_esculuntum_Shab
	'TKR68042.1_Steinernema_carpocapsae'
	'TKR68214.1_Steinernema_carpocapsae'
	'TKR87791.1_Steinernema_carpocapsae'
	'TKR87794.1_Steinernema_carpocapsae'
	'TMS38283.1_Steinernema_carpocapsae'
	'TNN14789.1_Schistosoma_japonicum'
	'VDM45485.1_Toxocara_canis'
	'VDM46151.1_Toxocara_canis'
	'XM032970269.1_Petromyzon_marinus_Kv2'
	XM_001362140.1_Monodelphis_domestica
	XM_001371827_Monodelphis_domestica_Kv5
	XM_001371827_Ornithorhynchus_anatinus_Kv5
	XM_001374442.1_Monodelphis_domestica
	XM_001375671.1_Monodelphis_domestica
	XM_001380638.1_Monodelphis_domestica
	XM_001509318.1_Ornithorhynchus_anatinus
	'XM_002129994.1_Ciona_intestinalis'
	XM_002932395.1_Xenopus_tropicalis
	XM_002934184.1_Xenopus_tropicalis
	XM_002934951.1_Xenopus_tropicalis
	'XM_002937071.4_Xenopus_tropicalis'
	XM_002938013.1_Xenopus_tropicalis
	XM_002938562.1_Xenopus_tropicalis
	XM_002938982.1_Xenopus_tropicalis
	'XM_003408345.2_Loxodonta_africanus'
	'XM_003411599.2_Loxodonta_africanus'
	XM_003411887.1_Loxodonta_africanus
	XM_003418151.1_Loxodonta_africanus
	XM_003419931.1_Loxodonta_africanus
	XM_003420478.1_Loxodonta_africanus
	XM_003430994.1_Ornithorhynchus_anatinus
	'XM_003640825.4_Gallus_gallus'
	XM_003640973.1_Gallus_gallus
	XM_003962293.1_Takifugu_rubripes
	XM_003962299.1_Takifugu_rubripes
	XM_003963933.1_Takifugu_rubripes
	XM_003965838.1_Takifugu_rubripes
	XM_003967184.1_Takifugu_rubripes
	XM_003969122.1_Takifugu_rubripes
	XM_003969728.1_Takifugu_rubripes
	XM_003971861.1_Takifugu_rubripes
	'XM_003973244.2_Takifugu_rubripes'
	XM_003974732.1_Takifugu_rubripes
	XM_003975739.1_Takifugu_rubripes
	XM_003977299.1_Takifugu_rubripes
	XM_003979341.1_Takifugu_rubripes
	XM_004000068.1_Felis_catus
	XM_004001599.1_Felis_catus
	XM_004915133.1_Xenopus_tropicalis
	XM_004939974.1_Gallus_gallus
	XM_004947028.1_Gallus_gallus
	XM_005156957.1_Danio_rerio
	XM_005281434.1_Chrysemys_picta
	XM_005283868.1_Chrysemys_picta
	XM_005291643.1_Chrysemys_picta
	XM_005293073.1_Chrysemys_picta
	XM_005293118.1_Chrysemys_picta
	XM_005301266.1_Chrysemys_picta
	'XM_005304598.2_Chrysemys_picta'
	'XM_005309283.3_Chrysemys_picta'
	XM_005314655.1_Chrysemys_picta
	XM_005989858.1_Latimeria_chalumnae
	'XM_005992034.1_Latimeria_chalumnae'
	XM_005992809.1_Latimeria_chalumnae
	'XM_005992848.1_Latimeria_chalumnae'
	XM_005997525.1_Latimeria_chalumnae
	XM_006000136.1_Latimeria_chalumnae
	XM_006001025.1_Latimeria_chalumnae
	XM_006002364.1_Latimeria_chalumnae
	XM_006003548.1_Latimeria_chalumnae
	XM_006006839.1_Latimeria_chalumnae
	XM_006008283.1_Latimeria_chalumnae
	XM_00600955.1_Latimeria_chalumnae
	XM_006010931.1_Latimeria_chalumnae
	XM_006011087.1_Latimeria_chalumnae
	XM_006094112.1_Myotis_lucifugus
	XM_006102353.1_Myotis_lucifugus
	XM_006626046.1_Lepisosteus_oculatus
	XM_006626369.1_Lepisosteus_oculatus
	XM_006627262.1_Lepisosteus_oculatus
	'XM_006633985.2_Lepisosteus_oculatus'
	XM_006635752.1_Lepisosteus_oculatus
	XM_006635913.1_Lepisosteus_oculatus
	XM_006638647.1_Lepisosteus_oculatus
	XM_006639420.1_Lepisosteus_oculatus
	XM_006639753.1_Lepisosteus_oculatus
	XM_006639962.1_Lepisosteus_oculatus
	XM_007475734.1_Monodelphis_domestica
	'XM_007475755.2_Monodelphis_domestica'
	XM_007475825.1_Monodelphis_domestica
	XM_007477238.1_Monodelphis_domestica
	'XM_007486976.2_Monodelphis_domestica'
	XM_007488155.1_Monodelphis_domestica
	XM_007488435.1_Monodelphis_domestica
	'XM_007885488.1_Callorhinchus_milii'
	'XM_007886974.1_Callorhinchus_milii'
	XM_008166003.1_Chrysemys_picta
	XM_008168102.1_Chrysemys_picta
	XM_010587088.1_Loxodonta_africanus
	XM_010588464.1_Loxodonta_africanus
	XM_011281314.1_Felis_catus
	'XM_011607921.2_Takifugu_rubripes'
	'XM_014053144.1_Thamnophis_sirtalis'
	'XM_014054372.1_Thamnophis_sirtalis'
	XM_014055976.1_Thamnophis_sirtalis
	XM_014056333.1_Thamnophis_sirtalis
	XM_014057119.1_Thamnophis_sirtalis
	XM_014057263.1_Thamnophis_sirtalis
	XM_014057675.1_Thamnophis_sirtalis
	XM_014059928.1_Thamnophis_sirtalis
	XM_014060850.1_Thamnophis_sirtalis
	XM_014064489.1_Thamnophis_sirtalis
	XM_014067085.1_Thamnophis_sirtalis
	XM_014072577.1_Thamnophis_sirtalis
	XM_014074723.1_Thamnophis_sirtalis
	XM_014463150.1_Myotis_lucifugus
	XM_014465435.1_Myotis_lucifugus
	XM_015280134.1_Gallus_gallus
	XM_015285072.1_Gallus_gallus
	XM_015357928.1_Lepisosteus_oculatus
	'XM_015364897.1_Lepisosteus_oculatus'
	XM_015368277.1_Lepisosteus_oculatus
	XM_015618131.1_Parus_major
	XM_015618734.1_Parus_major
	'XM_015619469.2_Parus_major'
	XM_015620176.1_Parus_major
	XM_015623260.1_Parus_major
	XM_015623407.1_Parus_major
	XM_015639549.1_Parus_major
	'XM_015647823.3_Parus_major'
	XM_015647887.1_Parus_major
	XM_015647936.1_Parus_major
	XM_015651963.1_Parus_major
	XM_015652134.1_Parus_major
	XM_018094819.1_Xenopus_tropicalis
	XM_019820145.1_Felis_catus
	XM_019822937.1_Felis_catus
	XM_023242134.1_Felis_catus
	XM_023243303.1_Felis_catus
	XM_023251103.1_Felis_catus
	XM_023251208.1_Felis_catus
	XM_023251916.1_Felis_catus
	XM_023546057.1_Loxodonta_africanus
	XM_023549867.1_Loxodonta_africanus
	XM_023550444.1_Loxodonta_africanus
	XM_023750894.1_Myotis_lucifugus
	'XM_023751907.1_Myotis_lucifugus'
	XM_023752538.1_Myotis_lucifugus
	XM_023756227.1_Myotis_lucifugus
	XM_023761749.1_Myotis_lucifugus
	XM_024105535.1_Chrysemys_picta
	XM_025142347.1_Gallus_gallus
	'XM_026443516.1_Apis_mellifera'
	'XM_026840902.1_Ciona_intestinalis'
	XM_029051153.1_Ornithorhynchus_anatinus
	XM_029053425.1_Ornithorhynchus_anatinus
	XM_029054664.1_Ornithorhynchus_anatinus
	XM_029063545.1_Ornithorhynchus_anatinus
	XM_029064187.1_Ornithorhynchus_anatinus
	'XM_029070771.1_Ornithorhynchus_anatinus'
	XM_029071297.1_Ornithorhynchus_anatinus
	XM_029071674.1_Ornithorhynchus_anatinus
	XM_029077453.1_Ornithorhynchus_anatinus
	XM_029826283.1_Takifugu_rubripes
	XM_029834508.1_Takifugu_rubripes
	XM_029845343.1_Takifugu_rubripes
	XM_029849863.1_Takifugu_rubripes
	'XM_031894790.1_Xenopus_tropicalis'
	XM_031903070.1_Xenopus_tropicalis
	XM_032947804.1_Petromyzon_marinus
	XM_032952695.1_Petromyzon_marinus
	XM_032952935.1_Petromyzon_marinus
	XM_032954756.1_Petromyzon_marinus
	XM_032954796.1_Petromyzon_marinus
	XM_032959392.1_Petromyzon_marinus
	XM_032959498.1_Petromyzon_marinus
	XM_032960723.1_Petromyzon_marinus
	XM_032966287.1_Petromyzon_marinus
	XM_032970823.1_Petromyzon_marinus
	XM_032971083.1_Petromyzon_marinus
	XM_032980170.1_Petromyzon_marinus
	XM_032980183.1_Petromyzon_marinus
	XM_033018790.1_Amblyraja_radiata
	XM_033019050.1_Amblyraja_radiata
	XM_033019223.1_Amblyraja_radiata
	XM_033019462.1_Amblyraja_radiata
	XM_033021496.1_Amblyraja_radiata
	XM_033021594.1_Amblyraja_radiata
	XM_033025558.1_Amblyraja_radiata
	XM_033035780.1_Amblyraja_radiata
	'XM_033041432.1_Amblyraja_radiata'
	XM_033041548.1_Amblyraja_radiata
	XM_033041753.1_Amblyraja_radiata
	XM_033513066.1_Parus_major
	'XM_033788858.1_Asterias_rubens'
	'XM_035380878.1_Anguilla_anguilla'
	'XM_035388622.1_Anguilla_anguilla'
	'XM_035416344.1_Anguilla_anguilla'
	'XM_035428494.1_Anguilla_anguilla'
	'XM_035810828.1_Branchiostoma_floridae'
	'XM_038201594.1_Patiria_miniata'
	'XM_039416414.1_Styela_clava'
	XM_418390.1_Gallus_gallus
	XM_425129.1_Gallus_gallus
	XM_426210.1_Gallus_gallus
	XM_685808.1_Danio_rerio
	XM_688909.1_Danio_rerio
	XM_690558.1_Danio_rerio
	'XP_003973408.1_Takifugu_rubripes'
	'XP_003983443.1_Felis_catus'
	'XP_003999950.1_Felis_catus'
	'XP_005163503.1_Danio_rerio'
	'XP_005171298.1_Danio_rerio'
	'XP_006263394.1_Alligator_mississippiensis'
	'XP_006269616.1_Alligator_mississippiensis'
	'XP_006271685.2_Alligator_mississippiensis'
	'XP_006275946.4_Alligator_mississippiensis'
	'XP_006277620.1_Alligator_mississippiensis'
	'XP_007887749.1_Callorhinchus_milii'
	'XP_007890805.1_Callorhinchus_milii'
	'XP_007893198.1_Callorhinchus_milii'
	'XP_007893329.1_Callorhinchus_milii'
	'XP_007895301.2_Callorhinchus_milii'
	'XP_007898593.1_Callorhinchus_milii'
	'XP_007899845.1_Callorhinchus_milii'
	'XP_007909400.1_Callorhinchus_milii'
	'XP_007910130.1_Callorhinchus_milii'
	'XP_009301775.1_Danio_rerio'
	XP_012559288.1_Hydra_vulgaris
	'XP_013775461.1_Limulus_polyphemus'
	'XP_013776281.1_Limulus_polyphemus'
	'XP_013777491.2_Limulus_polyphemus'
	'XP_013777904.2_Limulus_polyphemus'
	'XP_014453509.1_Alligator_mississippiensis'
	'XP_014462103.2_Alligator_mississippiensis'
	'XP_017307453.1_Ictalurus_punctatus'
	'XP_017308212.1_Ictalurus_punctatus'
	'XP_017319284.1_Ictalurus_punctatus'
	'XP_017320127.1_Ictalurus_punctatus'
	'XP_017320228.1_Ictalurus_punctatus'
	'XP_017320232.1_Ictalurus_punctatus'
	'XP_017321124.1_Ictalurus_punctatus'
	'XP_017334296.2_Ictalurus_punctatus'
	'XP_017335531.2_Ictalurus_punctatus'
	'XP_017335865.1_Ictalurus_punctatus'
	'XP_017339207.2_Ictalurus_punctatus'
	'XP_017345053.1_Ictalurus_punctatus'
	'XP_017350686.1_Ictalurus_punctatus'
	'XP_017351021.1_Ictalurus_punctatus'
	'XP_019340077.2_Alligator_mississippiensis'
	'XP_019340125.1_Alligator_mississippiensis'
	'XP_019343775.1_Alligator_mississippiensis'
	'XP_019354264.1_Alligator_mississippiensis'
	'XP_019633322.1_Branchiostoma_belcheri'
	'XP_020368070.1_Rhincodon_typus'
	'XP_020370567.1_Rhincodon_typus'
	'XP_020371896.2_Rhincodon_typus'
	'XP_020374257.2_Rhincodon_typus'
	'XP_020374627.1_Rhincodon_typus'
	'XP_020375893.2_Rhincodon_typus'
	'XP_020387988.1_Rhincodon_typus'
	'XP_020391973.2_Rhincodon_typus'
	'XP_020905501.1_Exaiptasia_pallida'
	'XP_021332757.1_Danio_rerio'
	'XP_021332945.1_Danio_rerio'
	'XP_022092032.1_Acanthaster_planci'
	'XP_022246633.1_Limulus_polyphemus'
	'XP_022247255.1_Limulus_polyphemus'
	'XP_022257737.1_Limulus_polyphemus'
	'XP_022315464.1_Crassostrea_virginica'
	'XP_025911287.1_Apteryx_rowi'
	'XP_025912074.1_Apteryx_rowi'
	'XP_025912755.1_Apteryx_rowi'
	'XP_025915804.1_Apteryx_rowi'
	'XP_025915949.1_Apteryx_rowi'
	'XP_025916050.1_Apteryx_rowi'
	'XP_025920022.1_Apteryx_rowi'
	'XP_025924765.1_Apteryx_rowi'
	'XP_025928081.1_Apteryx_rowi'
	'XP_025932594.1_Apteryx_rowi'
	'XP_025935574.1_Apteryx_rowi'
	'XP_025941522.1_Apteryx_rowi'
	'XP_025943399.1_Apteryx_rowi'
	'XP_032875195.1_Amblyraja_radiata'
	'XP_033771049.1_Geotrypetes_seraphini'
	'XP_033785665.1_Geotrypetes_seraphini'
	'XP_033785809.1_Geotrypetes_seraphini'
	'XP_033791143.1_Geotrypetes_seraphini'
	'XP_033791697.1_Geotrypetes_seraphini'
	'XP_033794065.1_Geotrypetes_seraphini'
	'XP_033794271.1_Geotrypetes_seraphini'
	'XP_033799511.1_Geotrypetes_seraphini'
	'XP_033811846.1_Geotrypetes_seraphini'
	'XP_033818458.1_Geotrypetes_seraphini'
	'XP_033818576.1_Geotrypetes_seraphini'
	'XP_033818595.1_Geotrypetes_seraphini'
	'XP_035235920.1_Anguilla_anguilla'
	'XP_035238815.1_Anguilla_anguilla'
	'XP_035242737.1_Anguilla_anguilla'
	'XP_035244503.1_Anguilla_anguilla'
	'XP_035246257.1_Anguilla_anguilla'
	'XP_035256188.1_Anguilla_anguilla'
	'XP_035261314.1_Anguilla_anguilla'
	'XP_035263476.1_Anguilla_anguilla'
	'XP_035265698.1_Anguilla_anguilla'
	'XP_035267760.1_Anguilla_anguilla'
	'XP_035271928.1_Anguilla_anguilla'
	'XP_035273074.1_Anguilla_anguilla'
	'XP_035276596.1_Anguilla_anguilla'
	'XP_035277131.1_Anguilla_anguilla'
	'XP_035279601.1_Anguilla_anguilla'
	'XP_035282537.1_Anguilla_anguilla'
	'XP_035284670.1_Anguilla_anguilla'
	'XP_035287022.1_Anguilla_anguilla'
	'XP_036190634.1_Myotis_myotis'
	'XP_039257182.1_Styela_clava'
	'XP_039552716.1_Passer_montanus'
	'XP_039553987.1_Passer_montanus'
	'XP_039559041.1_Passer_montanus'
	'XP_039562191.1_Passer_montanus'
	'XP_039562287.1_Passer_montanus'
	'XP_039568200.1_Passer_montanus'
	'XP_039571646.1_Passer_montanus'
	'XP_039575360.1_Passer_montanus'
	'XP_039575373.1_Passer_montanus'
	'XP_039577288.1_Passer_montanus'
	'XP_039577551.1_Passer_montanus'
	'XP_039584146.1_Passer_montanus'
	'XP_039585816.1_Passer_montanus'
	'XP_041031331.1_Carcharodon_carcharias'
	'XP_041041225.1_Carcharodon_carcharias'
	'XP_041043254.1_Carcharodon_carcharias'
	'XP_041043353.1_Carcharodon_carcharias'
	'XP_041046086.1_Carcharodon_carcharias'
	'XP_041046120.1_Carcharodon_carcharias'
	'XP_041046194.1_Carcharodon_carcharias'
	'XP_041046575.1_Carcharodon_carcharias'
	'XP_041046715.1_Carcharodon_carcharias'
	'XP_041060393.1_Carcharodon_carcharias'
	'XP_041061058.1_Carcharodon_carcharias'
	'XP_041061388.1_Carcharodon_carcharias'
	'XP_041068226.1_Carcharodon_carcharias'
	'XP_041484462.1_Lytechinus_variegatus'
	'XP_042189315.1_Callorhinchus_milii'
	'XP_042197779.1_Callorhinchus_milii'
	'XP_042202938.1_Callorhinchus_milii'
	'XP_043911338.1_Protopterus_annectens'
	'XP_043920258.1_Protopterus_annectens'
	'XP_043921004.1_Protopterus_annectens'
	'XP_043921574.1_Protopterus_annectens'
	'XP_043922962.1_Protopterus_annectens'
	'XP_043923033.1_Protopterus_annectens'
	'XP_043931023.1_Protopterus_annectens'
	'XP_043937171.1_Protopterus_annectens'
	'XP_043942418.1_Protopterus_annectens'
	'XP_043945957.1_Protopterus_annectens'
	'XP_043946015.1_Protopterus_annectens'
	'XP_047014675.2_Ictalurus_punctatus'
	'XP_048451913.1_Rhincodon_typus'
	'XP_048451941.1_Rhincodon_typus'
	'XP_048453202.1_Rhincodon_typus'
	'XP_048461834.1_Rhincodon_typus'
	'XP_048464333.1_Rhincodon_typus'
	'XP_048464362.1_Rhincodon_typus'
	'XP_052634722.1_Harpia_harpyja'
	'XP_052642874.1_Harpia_harpyja'
	'XP_052643329.1_Harpia_harpyja'
	'XP_052644070.1_Harpia_harpyja'
	'XP_052644160.1_Harpia_harpyja'
	'XP_052644440.1_Harpia_harpyja'
	'XP_052645055.1_Harpia_harpyja'
	'XP_052653211.1_Harpia_harpyja'
	'XP_052657121.1_Harpia_harpyja'
	'XP_052657559.1_Harpia_harpyja'
	'XP_052661968.1_Harpia_harpyja'
	'XP_052665544.1_Harpia_harpyja'
	'XP_052666201.1_Harpia_harpyja'
	'XP_052825940.1_Octopus_bimaculoides'
	'XP_053542477.1_Ictalurus_punctatus'
	'XP_055934104.1_Argiope_bruennichi'
	'XP_055941532.1_Argiope_bruennichi'
	'XP_057298159.1_Hydractinia_symbiolongicarpus'
	'XP_059579834.1_Alligator_mississippiensis'
	'XP_059589127.1_Alligator_mississippiensis'
	'XP_061508664.1_Anopheles_gambiae'
	'XP_063728259.1_Symsagittifera_roscoffensis'
	'XP_066272420.1_Branchiostoma_lanceolatum'
	'XP_067121098.1_Centruroides_vittatus'
	'XP_067143965.1_Centruroides_vittatus'
	'XP_067953617.1_Myxine_glutinosa'
	'XP_067953649.1_Myxine_glutinosa'
	'XP_067955164.1_Myxine_glutinosa'
	'XP_067965171.1_Myxine_glutinosa'
	'XP_067977004.1_Myxine_glutinosa'
	'XP_067979977.1_Myxine_glutinosa'
	'XP_067980852.1_Myxine_glutinosa'
	'XP_067981329.1_Myxine_glutinosa'
	'XP_067984073.1_Myxine_glutinosa'
	'XP_067985259.1_Myxine_glutinosa'
	'XP_067985961.1_Myxine_glutinosa'
	'XP_067989611.1_Myxine_glutinosa'
	'XP_067990913.1_Myxine_glutinosa'
	'XP_067991018.1_Myxine_glutinosa'
	'XP_069462023.1_Ambystoma_mexicanum'
	'XP_069462067.1_Ambystoma_mexicanum'
	'XP_069464578.1_Ambystoma_mexicanum'
	'XP_069476747.1_Ambystoma_mexicanum'
	'XP_069477305.1_Ambystoma_mexicanum'
	'XP_069477518.1_Ambystoma_mexicanum'
	'XP_069477626.1_Ambystoma_mexicanum'
	'XP_069481843.1_Ambystoma_mexicanum'
	'XP_069492324.1_Ambystoma_mexicanum'
	'XP_069505812.1_Ambystoma_mexicanum'
	'XP_069507259.1_Ambystoma_mexicanum'
	'XP_069507373.1_Ambystoma_mexicanum'
	'XP_069507459.1_Ambystoma_mexicanum'
	'XP_071583744.1_Heliangelus_exortis'
	'XP_071586985.1_Heliangelus_exortis'
	'XP_071592374.1_Heliangelus_exortis'
	'XP_071593876.1_Heliangelus_exortis'
	'XP_071594131.1_Heliangelus_exortis'
	'XP_071594331.1_Heliangelus_exortis'
	'XP_071595601.1_Heliangelus_exortis'
	'XP_071598005.1_Heliangelus_exortis'
	'XP_071598074.1_Heliangelus_exortis'
	'XP_071612708.1_Heliangelus_exortis'
	'XP_071615622.1_Heliangelus_exortis'
	'XP_071615731.1_Heliangelus_exortis'
	'XP_071615915.1_Heliangelus_exortis'
	'XP_425704.2_Gallus_gallus'
	'XP_688404.1_Danio_rerio'
	'XP_695259.4_Danio_rerio'
	'XR_002831483.1_Myotis_lucifugus'
	'g12327.t1_Takifugu_rubripes_Kv2'
;
end;
begin trees;
	tree con_50_majrule = [&U] ('AAC60504.2_Aplysia_californica'[&prob=1.0, prob_stddev=0.0, prob_range={1.0, 1.0}, prob(percent)="100", prob+-sd="100+-0", length_mean=0.104371426, length_median=0.102842, length_95%HPD={0.07339897, 0.1394457}]:0.102842,'XP_052825940.1_Octopus_bimaculoides'[&prob=1.0, prob_stddev=0.0, prob_range={1.0, 1.0}, prob(percent)="100", prob+-sd="100+-0", length_mean=0.0669519…
end;
