## Supplementary material for "Tracing the origins of human voltage-gated K^+^ channels: where they come from and what we lost along the way": Data S26

#NEXUS
begin taxa;
	dimensions ntax=74;
	taxlabels
	'GHVE01000377.1_Petromyzon_marinus'
	'GHVE01024615.1_Petromyzon_marinus'
	'GHVE01059032.1_Petromyzon_marinus'
	'Homo_sapiens_Kv2.1'
	'Homo_sapiens_Kv2.2'
	'Mus_musculus_Kv2.1'
	'Mus_musculus_Kv2.2'
	'NP_001186999.1_Ictalurus_punctatus'
	'RZJU02001869.1_Ornithorhynchus_anatinus'
	'XM_032970269.1_Petromyzon_marinus'
	'XM_002937071.4_Xenopus_tropicalis'
	'XM_003408345.2_Loxodonta_africanus'
	'XM_003411599.2_Loxodonta_africanus'
	'XM_003640825.4_Gallus_gallus'
	'XM_003973244.2_Takifugu_rubripes'
	'XM_005304598.2_Chrysemys_picta'
	'XM_005309283.3_Chrysemys_picta'
	'XM_005992034.1_Latimeria_chalumnae'
	'XM_005992848.1_Latimeria_chalumnae'
	'XM_006633985.2_Lepisosteus_oculatus'
	'XM_007475755.2_Monodelphis_domestica'
	'XM_007486976.2_Monodelphis_domestica'
	'XM_007885488.1_Callorhinchus_milii'
	'XM_007886974.1_Callorhinchus_milii'
	'XM_011607921.2_Takifugu_rubripes'
	'XM_014053144.1_Thamnophis_sirtalis'
	'XM_014054372.1_Thamnophis_sirtalis'
	'XM_015364897.1_Lepisosteus_oculatus'
	'XM_015619469.2_Parus_major'
	'XM_015647823.3_Parus_major'
	'XM_023751907.1_Myotis_lucifugus'
	'XM_029070771.1_Ornithorhynchus_anatinus'
	'XM_031894790.1_Xenopus_tropicalis'
	'XM_033041432.1_Amblyraja_radiata'
	'XM_035380878.1_Anguilla_anguilla'
	'XM_035388622.1_Anguilla_anguilla'
	'XM_035416344.1_Anguilla_anguilla'
	'XM_035428494.1_Anguilla_anguilla'
	'XP_003973408.1_Takifugu_rubripes'
	'XP_003983443.1_Felis_catus'
	'XP_003999950.1_Felis_catus'
	'XP_005163503.1_Danio_rerio'
	'XP_017335531.2_Ictalurus_punctatus'
	'XP_017335865.1_Ictalurus_punctatus'
	'XP_017351021.1_Ictalurus_punctatus'
	'XP_019340077.2_Alligator_mississippiensis'
	'XP_019354264.1_Alligator_mississippiensis'
	'XP_021332945.1_Danio_rerio'
	'XP_025912074.1_Apteryx_rowi'
	'XP_025912755.1_Apteryx_rowi'
	'XP_032875195.1_Amblyraja_radiata'
	'XP_033791143.1_Geotrypetes_seraphini'
	'XP_033818576.1_Geotrypetes_seraphini'
	'XP_039559041.1_Passer_montanus'
	'XP_039575373.1_Passer_montanus'
	'XP_041046086.1_Carcharodon_carcharias'
	'XP_041061388.1_Carcharodon_carcharias'
	'XP_048451913.1_Rhincodon_typus'
	'XP_048464333.1_Rhincodon_typus'
	'XP_052644070.1_Harpia_harpyja'
	'XP_052644160.1_Harpia_harpyja'
	'XP_067953617.1_Myxine_glutinosa'
	'XP_067955164.1_Myxine_glutinosa'
	'XP_067977004.1_Myxine_glutinosa'
	'XP_067981329.1_Myxine_glutinosa'
	'XP_067989611.1_Myxine_glutinosa'
	'XP_069477305.1_Ambystoma_mexicanum'
	'XP_069507373.1_Ambystoma_mexicanum'
	'XP_071593876.1_Heliangelus_exortis'
	'XP_071615622.1_Heliangelus_exortis'
	'XP_425704.2_Gallus_gallus'
	'XP_695259.4_Danio_rerio'
	'XR_002831483.1_Myotis_lucifugus'
	'g12327.t1_Takifugu_rubripes'
;
end;
begin trees;
	tree con_50_majrule = [&U] ('XM_032970269.1_Petromyzon_marinus'[&prob=1.0, prob_stddev=0.0, prob_range={1.0, 1.0}, prob(percent)="100", prob+-sd="100+-0", length_mean=0.231991585, length_median=0.2308161, length_95%HPD={0.1829997, 0.286716}]:0.230816,'XP_067953617.1_Myxine_glutinosa'[&prob=1.0, prob_stddev=0.0, prob_range={1.0, 1.0}, prob(percent)="100", prob+-sd="100+-0", length_mean=0.437487815…
end;
